# Arginine valency in *C9ORF72* dipolypeptides mediates promiscuous proteome binding that stalls ribosomes, disable actin cytoskeleton assembly and impairs arginine methylation of endogenous proteins

**DOI:** 10.1101/749127

**Authors:** Mona Radwan, Ching-Seng Ang, Angelique R. Ormsby, Dezerae Cox, James C. Daly, Gavin E. Reid, Danny M. Hatters

## Abstract

*C9ORF72*-associated Motor Neuron Disease patients feature abnormal expression of 5 dipeptide repeat (DPR) polymers. Here we used quantitative proteomics in a Neuro2a cell model to demonstrate that the valency of Arg in the most toxic DPRS, PR and GR, drives promiscuous binding to the proteome, compared to a relative sparse binding of the more inert AP and GA. Notable targets included ribosomal proteins, translation initiation factors and translation elongation factors. PR and GR comprising more than 10 repeats robustly stalled the ribosome suggesting high-valency Arg electrostatically jams the ribosome exit tunnel during synthesis. Poly-GR also bound to arginine methylases and induced hypomethylation of endogenous proteins, with a profound destabilization of the actin cytoskeleton. Our findings point to arginine in GR and PR polymers as multivalent toxins to translation as well as arginine methylation with concomitant downstream effects on widespread biological processes including ribosome biogenesis, mRNA splicing and cytoskeleton assembly.

**SIGNIFICANCE STATEMENT:** The major genetic cause of MND are mutations in an intron of the *C9ORF72* gene that lead to the expansion in the length of a hexanucleotide repeat sequence, and subsequent non-AUG mediated translation of the intron into 5 different DPRs. The two DPRs containing Arg are potently toxic in animal and cell models. Our research shows that the valency of Arg mediates widespread proteome binding especially affecting machinery involved in Arg-methylation, cytoskeleton and translation. We suggest the mechanisms for toxicity are multipronged and involve electrostatic jamming of ribosomes during translation, acting as substrate mimetics for arginine methylase activity that renders the endogenous proteome hypomethylated and impairing actin cytoskeleton assembly. These mechanisms explain pathologic signatures previous reported in human brain pathology.
