## Supplementary material for "Arginine valency in *C9ORF72* dipolypeptides mediates promiscuous proteome binding that stalls ribosomes, disable actin cytoskeleton assembly and impairs arginine methylation of endogenous proteins": Table S3

### Sheet: GR101
Methylated peptide abundances								Corresponding protein abundances
Peptide (and Uniprot protein identifier)	GR101			GFP				Uniprot Protein identifier	GR101			GFP
	Rep 1	Rep 2	Rep 3	Rep 1	Rep 2	Rep 3			Rep 1	Rep 2	Rep 3	Rep 1	Rep 2	Rep 3
A2AN08 [256-268]				749655	614466	689135		A2AN08	5654123	2.74812e+06	8.21783e+06	2.9406e+06	2.80483e+06	4563900
O08583 [202-214]	1989972	2474258		2372956	2710737			O08583	35506579	4.29716e+07	3.71787e+07	4.18262e+07	43315200	58323927
O08583 [32-47]	8291995	9762001	6758613	9676969	10105235	11145971		O35658	34161668	4.46328e+07	3.58878e+07	1.7525e+07	12790219	18702957
O35737 [233-259]	707004	1023967	647040	1015321	563035	738488		O35737	31595623	48238689	3.91411e+07	39349688	44355710	46345967
O35737 [233-259]	598421	863615	726597	824460	513703	924839		O70133	10178773	1.62546e+07	8.11728e+06	8.5687e+06	10611313	4398705
O35737 [233-259]	1706865	2126105	1443416	2258872	1450300	1517143		O70492	9798780	6.9138e+06	5.51814e+06	13364510	12480642	14228568
O35737 [233-259]	2448618	3361418	2303147	3494257	2386640	2823747		O88569	151000000	219703311	141689669	158245043	190637674	172000000
O35737 [233-262]	956454	1189676	689341	966183	2055404			O89086	89310758	139202182	8.83545e+07	110748766	153247873	202000000
O35737 [233-262]	676530	852608	648771	784543	1566030	931728		P07901	285000000	162372773	214042594	196435500	178665917	142000000
O35737 [233-262]	281606	502392	176261		551221			P07901	285000000	162372773	214042594	196435500	178665917	142000000
O70492 [11-45]	651418		596329	634152	624561			P08113	383000000	434233939	430510379	539790350	458986408	409000000
O88569 [204-228]	2780810	3012251	1985559	2854260	2542750	2560635		P0CG14	2083147	1.65874e+06	2.25417e+06	1.69938e+06	1.01644e+06	2014734
O88569 [214-238]	594003	610363	395940	456550	363616	417212		P10126	529000000	663042164	702209020	620661893	650518019	486000000
O89086 [100-114]	6272729	9814526	3357945	7851822	9467784	9376740		P10404	2463557	2.40985e+06	2.55853e+06	3.63949e+06	2274802	3786191
P05214 [374-390]; Q9JJZ2 [374-390]; P68369 [374-390]; P05213 [374-390]; P68373 [374-390]; P68368 [374-390]	2710043	3070619	4975116	1423641	2939654	3425261		P15331	621000000	739144311	562466557	714853607	610796762	629000000
P07901 [154-173]; P11499 [149-168]	1273850	985011	1164341	796876	442377			P15864	57295833	7.43382e+07	6.89406e+07	6.83191e+07	75340167	92978889
P07901 [285-315]	768950	1396507	703832	701425	4350408	1822583		P20152	1910000000	2277025298	1644182395	1927489903	2007000000	2110000000
P08113 [640-660]	488626			472994				P29341	231000000	259848319	223078015	274415717	255794568	248000000
P0CG14 [179-205]	538722	522129	638172	529428		675346		P48962	153000000	156914850	231959099	201596183	187320577	136000000
P0CG14 [179-205]	538722	522129	638172	529428		675346		P49312	210000000	278722190	187770604	230224059	239064822	199000000
P10126 [396-423]			646034		459515	287754		P51881	94940903	104277511	146387725	134168762	139369571	101000000
P10404 [631-641]; P11370 [669-679]	2645797	2743035	3009835	3719860	4443869	3790191		P56391	31892207	4.31311e+07	4.59927e+07	3.1943e+07	39778862	60127286
P15331 [47-63]	552114	824511	578735	667971	656300	392172		P62960	44542818	5.05064e+07	4.99731e+07	4.86527e+07	50422305	88394619
P29341 [482-506]	911338	1351108	1976699	454907	2039521	1657568		P70333	1056663	4.38591e+06	3.80521e+06	4.9963e+06	8394610	847785
P29341 [482-506]	5273292	9321021	8249041	8121530	12116970	10441312		P97760	1764339	1257761	403142	1.50465e+06	1.99041e+06	1255915
P29341 [482-506]	290014	462267	505478	440678		764079		Q00PI9	6940739	9.18559e+06	7.65593e+06	8.43445e+06	7.28211e+06	5749920
P48962 [245-259]	1198380	1686176	3201264	1989552	2045165	1802441		Q0VGB7	265962	172231	5.41002e+06	7435667	1.01892e+06	1558740
P49312 [180-196]	4087455	6557107	5281859	5537151	7350195	6800388		Q3U0V1	92145893	109787191	7.30725e+07	120834832	105314952	80931439
P49312 [184-196]	837428	1889889		1167961	1274200			Q60597	45151791	4.7366e+07	6.45008e+07	5.56921e+07	56430932	44210108
P49312 [197-218]	4616737	6337768	3962428	5128387	5110917	5378172		Q60668	38392842	4.7687e+07	4.03191e+07	4.43184e+07	43755102	45006551
P49312 [197-232]	2292596	2353541	2051452		2818086	2747487		Q60716	14110960	1.91803e+07	2.07053e+07	2.18515e+07	19564269	18297111
P49312 [219-232]	2492788	3410774	1899482	2765341	2910927	3293745		Q60865	38436926	5.91697e+07	4.76432e+07	4.90448e+07	49563760	54830566
P51881 [245-259]	701653	931759	1896783	1384603	1404311	2517438		Q61545	5083066	8.60725e+06	1.03894e+07	7.20984e+06	7.95862e+06	13636352
P56391 [48-58]	611585	648268	943032	621232		1371839		Q61937	356000000	407534349	382532560	291429227	305556695	381000000
Q00PI9 [670-686]	578339	1410536	1218287	928956	1208669	965346		Q6A0A9	1982000	1.9305e+06	2.2772e+06	1.31509e+06	1.69097e+06	1059511
Q3U0V1 [437-449]	290252	297860	253311	414082	290820	278196		Q7TMM9	4459797	3.97484e+06	3.33645e+06	964147	587873	603179
Q60668 [345-355]	3546738	4950533	3717790	4396254	4625566	5390571		Q7TMM9	4459797	3.97484e+06	3.33645e+06	964147	587873	603179
Q60716 [414-446]		423459	407598	288006	548433	366368		Q80U72	6651547	6.17261e+06	3.79163e+06	972304	1.18932e+06	879942
Q60865 [625-658]	2850049	5372097	4650320	3701271	5270599	6736279		Q8K4Z5	13227436	2.03881e+07	1.59622e+07	17367086	14980497	14846896
Q61545 [614-631]	719582	1513839	1556063	1579763	1983158	3330558		Q8R326	14102288	1.50035e+07	1.40647e+07	13410670	8.20412e+06	11925965
Q61937 [276-290]	2718785	1374832		1514001				Q8VEK3	211000000	293913709	303819740	330075240	320905679	274000000
Q7TMM9 [1-19]; Q9D6F9 [1-19]; Q9ERD7 [1-19]; P99024 [1-19]; P68372 [1-19]; Q9CWF2 [1-19]		435974	750366	192053	687560			Q91WJ8	77552792	102156445	8.6458e+07	109550712	89127457	122000000
Q7TMM9 [78-103]; Q9D6F9 [78-103]; P99024 [78-103]; P68372 [78-103]; Q9CWF2 [78-103]	3582582	1647025	2688606	1516682		1549187		Q99020	116000000	135862891	101310853	136400118	104696488	123000000
Q8R326 [483-520]		740665	795574	612237	323793	603256		Q99JB2	24085822	2.66602e+07	2.84409e+07	2.45176e+07	21991285	31171504
Q8VEK3 [709-730]	165323	544250	875332	414244	725074	781991		Q99JX7	1260449	1.93665e+06	1.64025e+06	1.86241e+06	830147	659002
Q8VEK3 [709-730]	5386927	9759328	12648857	10825828	12585329	12296821		Q99KI0	200000000	220572642	199491307	238780536	227623983	165000000
Q99020 [238-253]	4217860	3895428	3990581	5690955	4166306	5341921		Q99MI1	748766	798844	849402	1.51127e+06	1.69614e+06	2086088
Q99020 [238-253]	2970484	3253597	2549548	3655274	3174518	3717232		Q9CX86	38341307	4.6086e+07	4.01411e+07	3.81557e+07	41314808	41135114
Q99020 [275-285]	13454123	15721813	12685186	17133071	15437929	19332220		Q9CZ91	775756	114961	175096	371825	367597	345793
Q99JB2 [35-51]	789011	421871	410431	1028377	904273			Q9CZS1	8002177	1.11442e+07	1.46167e+07	9.61728e+06	12426309	11386633
Q99JX7 [39-68]		435600	375152					Q9CZX8	67521803	7.46261e+07	8.65491e+07	7.70749e+07	80434896	120000000
Q99KI0 [438-458]	1161169	1139912	1207126	1168670	1228469	961391		Q9D554	12340456	1.82596e+07	1.39447e+07	17293173	12818168	12859941
Q9CX86 [287-305]	6152560	6337622	5925199	6099662	6720850	6176254		Q9D8E6	206000000	233596318	291318669	217239859	221660994	278000000
Q9CZ91 [2-28]	775755			371825		345793		Q9ERD7	46144391	4.68065e+07	3.66965e+07	3.41635e+07	38246027	38034648
Q9CZX8 [42-56]	601288	629332	1434635		1009822	1453975		Q9JJZ2	2334108	1.3928e+06	2.29756e+06	1.93901e+06	1.4367e+06	1479497
Q9D8E6 [47-71]	783945	649074	1339477	675989	957828	1255881		Q9Z130	17264230	2.97717e+07	1.38569e+07	2.02451e+07	23689581	21167341
Q9ERD7 [155-174]	536904	546656	792342	389337	1238626	837305
Q9Z130 [287-301]	2277773	3660931	1744992	2995910	3489570	3105231

### Sheet: PR101
Methylated peptide abundances								Corresponding protein abundances
Peptide (and Uniprot protein identifier)	PR101			GFP				Uniprot Protein identifier	PR101			GFP
	Rep 1	Rep 2	Rep 3	Rep 1	Rep 2	Rep 3			Rep 1	Rep 2	Rep 3	Rep 1	Rep 2	Rep 3
O35737 [233-259]	2438412	741646	938558	1756782	953818	758903		O35737	26678182	19645499	16822170	22698570	19882490	18587741
O35737 [233-259]	768247	371272	319123	452095	181250			O70492	2215412	2158123	2806105	2423284	2439621	2855701
O35737 [233-259]	758724	414053	272514	548487	338631	438249		O88569	130000000	84670258	88175770	85340170	93220997	85093214
O70492 [11-45]		165362	78949.7		250462	138842		P10126	390000000	323000000	305000000	287000000	349000000	268000000
O70492 [11-45]	395729	341625	465261	489919	439463	590176		P15864	23957328	38470937	35877706	35994105	41054651	45069905
O88569 [201-213]	444460	422404	360052	434772	552011	410696		P20152	852000000	1170000000	1030000000	913000000	983000000	1080000000
O88569 [204-228]	1669105	1106907	1207993	1192645	1225297	1133542		P29341	121000000	122000000	108000000	128000000	119000000	117000000
O88569 [214-238]	294228	158156	391367	198500	314932	166604		P49312	161000000	110000000	114000000	110000000	113000000	95175661
P10126 [396-423]	1736890	4586987	2326571		1354961	793585		P60710	10910640	15547494	12665380	9367330	13203447	12375272
P29341 [482-506]	268480	243103	185027	263553	158156	273861		P62631	5616589	4457157	6579035	3200190	2886470	1916450
P60710 [285-312]; P63260 [285-312]	731781	1168325	742819					P62960	15630158	16798079	19587432	23677181	24215901	41764918
P62960 [203-232]	446714	533806	828675		134153	549111		P63017	453000000	423000000	444000000	415000000	422000000	483000000
P70333 [233-259]	633209	345716		423421	285670	196278		P70333	3278524	1663359	957017	1526584	853534	1394328
P70333 [233-259]	348002			245606				Q4VAA2	9264685	10026128	15697835	9597221	10594982	18232951
P70333 [50-68]; O35737 [50-68]	8970924	2949394	2551640	3964229	2640733	3225570		Q60668	18770980	21601609	25232360	22214712	20846103	23289017
Q4VAA2 [125-159]		158585	400673		217026	403509		Q60865	27380111	24672039	20987995	23217848	15794491	30401141
Q60668 [345-355]	3255150	3445755	3918242	3412412	3837396	4135847		Q62093	10765877	10796236	14591646	7645253	8413721	12377154
Q60865 [625-658]	410101			303692	242445	304311		Q62523	2199248	1916764	3736134	1811251	2121410	2914096
Q7TMM9 [1-19]; Q9D6F9 [1-19]; Q9ERD7 [1-19]; P99024 [1-19]; P68372 [1-19]; Q9CWF2 [1-19]	469005	495761	861499			460977		Q64282	1554408	91400.2	91387.5	220849	227093	195212
Q8BFU2 [83-100]; P22752 [83-100]; Q8CGP5 [83-100]; Q8R1M2 [83-100]; Q8CGP7 [83-100]; Q8CGP6 [83-100]	219852	393092	447598	821830	1949643	624406		Q7TMM9	1739174	2025783	1884964	500141	306199	295337
Q8R326 [483-520]			183648		204850	155269		Q8R326	8419051	8568034	8506364	5446442	3970179	4845025
Q8R326 [483-520]	349852	375265		287226				Q8VDM4	3699916	3285710	4942765	2807853	2699066	2050403
Q923D4 [2-17]	1075624	2009436	2290940					Q923D4	3128922	4998782	5602728	860041	957052	941681
Q99020 [238-253]	2576396	2113814	3017846	2855982	2290774	3098232		Q99020	63088403	48952459	59772922	56154154	44682190	64041540
Q99LC5 [207-216]	1379602	1824922	1450413	1573152	1390402	1487034		Q99JY9	12856439	11473705	12914735	15740334	10815165	11468427
Q9CX86 [287-305]	2813756	3200552	3525552	2553184	3108863	2881070		Q99LC5	44279893	47067561	35777526	43407669	37845397	41169499
Q9Z130 [287-301]	1669720	1343083	1277095	1392077	1608192	1611111		Q9CX86	19931627	20213636	22304913	20702133	19735336	19402070
								Q9D0M1	583495	1227636	2606008	1593881	2360018	2193037
								Q9DC29	3704850	4736845	3756232	1308248	3447815	2067634
								Q9Z130	10543421	9147890	8907221	8723160	10013835	8941591

### Sheet: GA101
Methylated peptide abundances								Corresponding protein abundances
Peptide (and Uniprot protein identifier)	GA101			GFP				Uniprot Protein identifier	GA101			GFP
	Rep 1	Rep 2	Rep 3	Rep 1	Rep 2	Rep 3			Rep 1	Rep 2	Rep 3	Rep 1	Rep 2	Rep 3
E9PVA8 [2624-2634]		506609	297613	262143	345509			E9PVA8	2.71068e+07	110714802	3.58474e+07	1.94241e+07	2.40881e+07	2.7553e+07
O35737 [233-259]		546004	955635	608641		714677		O08583	15073075	1.91273e+07	1.42495e+07	3.11502e+07	18908644	2.10489e+07
O35737 [233-259]	5228993	2474366	4058359	1379219	1121646	1532435		O35737	4.14532e+07	5.8402e+07	2.80264e+07	3.59006e+07	3.684e+07	3.76598e+07
O35737 [233-259]	4054146	704551	1057996	785331				O35887	4.07054e+07	9.17623e+06	2.86729e+07	3.24489e+07	3.37552e+07	1.88616e+07
O35887 [60-72]	10176009	9071838	12070982	14440728	7360055	13152456		O55143	3.92239e+07	6.42606e+07	5.85188e+07	3.42193e+07	64104648	6.3203e+07
O55143 [235-246]	15680662	2176753	1844331	1940759	1626811	669251		O70133	2.8302e+07	4.94518e+07	1.95905e+07	6.03366e+06	1.09127e+07	9.19326e+06
O70492 [11-45]		412218	272014	511751	542025	504219		O70194	2.04738e+07	2.17312e+07	2.64631e+07	2.26895e+07	2.57573e+07	3.24314e+07
O70492 [11-45]		335897	479818	482506				O70492	3.75058e+06	5.30689e+06	3.07313e+06	5.44243e+06	5.62505e+06	3.57387e+06
O88569 [204-228]		1618618	2186633	1734809	1692131	1583036		O88569	260644139	159584192	138543609	170334766	155077288	197194253
O89086 [129-141]	3453346	4077968	5100681	3580208	4100966	8571068		O89086	3.81129e+07	3.46649e+07	2.11158e+07	8.17427e+07	29404859	64173927
P05064 [29-43]	5690333	5441977	6368306	13412499	6265434	10352067		P02468	4.08879e+06	6.02275e+06	3.44648e+06	4.75697e+06	5.44648e+06	4.86441e+06
P05202 [310-325]	23270091	23433054	17253691	24593397	27552062	20367037		P05064	209420660	9.98331e+07	7.11312e+07	145488238	139004852	9.61417e+07
P05213 [339-352]; P68368 [339-352]		890817	1377206	958384	1179156	1230199		P05202	223354532	166885059	297577700	242311122	299136168	285661092
P10126 [85-100]	4171513	3425612	1577537	3487331	2822752	2216987		P07901	137270455	114095977	164003372	116607611	149952390	139970064
P10404 [631-641]; P11370 [669-679]	1833678	3158955	2081374	2279986	3021168	2172939		P08003	5.94071e+07	8.09579e+07	5.30656e+07	5.68169e+07	5.23397e+07	4.55888e+07
P10605 [312-331]	1149784	1319895	825269	1325327	1589817	1809953		P08752	1.36354e+07	1.57858e+07	1.41251e+07	6.18326e+06	1.46676e+07	9.76346e+06
P14873 [300-326]		680386	2286895	2507150	2958596	2928791		P10126	814515009	186640525	656343145	435408388	598978288	730645949
P15331 [26-46]	22680829	5619186	3805078	7214644	6168139	5401146		P10404	3876671	5.92411e+06	4.20202e+06	3.16944e+06	2.72113e+06	2.66743e+06
P15331 [343-364]	24760437	11207081	4384206	15954145	12250291	13099657		P11103	2.56525e+06	8.5401e+06	3.70465e+06	4.33325e+06	4.3448e+06	3.17274e+06
P19536 [74-86]		1704129	2324504	1069848	746135	1010025		P13864	1.24125e+07	112066398	1.08677e+07	1.0856e+07	1.4679e+07	9.74594e+06
P20152 [189-217]			173058		351354	519804		P14685	6.36388e+06	1.02418e+07	1.0192e+07	4.27737e+06	3.3574e+06	3.67648e+06
P23116 [924-930]	23993197			352436				P14873	211982573	9.5456e+07	159913029	197859650	225058033	186837784
P26043 [295-306]; P26041 [295-306]; P26040 [295-306]		245324	640573	536126	476139	548331		P15331	371249410	415654006	462338492	443950150	492779695	406008127
P27773 [105-119]	10947037	17583627	16479309	25043262	20726613	31397284		P15864	61645691	1.60873e+06	4.76544e+07	106736574	6.72694e+07	6.3156e+07
P27773 [105-119]	47241049			310099				P19536	14820362	1.42259e+07	8.48095e+06	2.23827e+07	1.54867e+07	1.38485e+07
P27773 [62-73]	2173047	2442943	2852828	3478614	2592586	4262714		P20152	1057076214	1150345868	1333951302	1528389475	1380282219	1522150375
P29341 [482-506]	13100551	212775	375489	395874	353139	379715		P23116	2.63002e+07	6.38223e+07	6.46723e+07	2.59485e+07	3.75738e+07	4.23214e+07
P49312 [146-166]		1396427	1506562	4287564	4469653	3350635		P26043	2.17472e+07	163755512	29003667	8.87976e+06	1.21469e+07	6.81724e+06
P49312 [197-218]			303467	441566	219746	236623		P27773	408311486	208194410	332802057	476642050	465829592	353061381
P49312 [197-218]		168809	428138		225402	366317		P29341	151677079	146928491	179642231	219702439	212911973	181408837
P56395 [40-73]		1979696	1161041	2846864	2315405	4124997		P35564	172174566	34121225	171722864	9.13301e+07	139039589	105454557
P56480 [240-259]	1398822	16627088	18446004	16011699	14583766	17438473		P49312	261008971	5.6001e+07	154875267	165680571	186179175	199933036
P58252 [606-625]	4028275	160605	8435449	1319952	750794	740650		P56395	7.15751e+06	1.38304e+07	9.7505e+06	4.41308e+06	5.22965e+06	2.97773e+06
P60710 [291-312]; P63260 [291-312]		317374	784252	534266		316812		P56480	856311878	429058612	745260382	1230692440	981567342	1084463030
P61358 [28-51]	46836395	43933462	31814474	52917216	54566786	65505193		P58252	435848401	412306117	326918793	294772938	318442588	309709175
P61979 [67-86]		3268846	977495	13383920	17186133	19852456		P60335	5.51392e+07	861387379	4.64836e+07	4.54704e+07	5.41171e+07	6.5443e+07
P62264 [126-141]	2796746	7247676	4369413	8784072	11318503	13779921		P60710	1.28184e+07	10558472	1.19739e+07	1.46737e+07	1.61884e+07	1.63688e+07
P62264 [64-84]	11258037	3595237	4734118	3178178	4504376	5325242		P61358	9.30847e+07	147789591	8.48712e+07	103351352	59039999	6.89684e+07
P62315 [49-61]	6348706	5312050	6378500	5364521	6250748	5145778		P61979	246802913	138032973	179813550	227708863	232191976	199348674
P62702 [38-49]	4147188	7131842	4102801	5968468	9828166	8954509		P62264	37305807	2.63033e+07	3.87024e+07	53529470	2.87148e+07	4.39126e+07
P62843 [128-140]	7251875	5214014	8087183	15854346	15640340	34691070		P62315	4.01409e+06	1.51299e+06	2.01539e+06	1.68507e+06	1.36903e+06	2.31564e+06
P62908 [66-75]		4210342	3141470	2206456	2301364	1907623		P62702	7.57675e+07	5.81342e+07	9.13702e+07	124390473	103444308	118116221
P62960 [203-232]		598427	1131039	1063408	333084	987017		P62843	1.96809e+07	1.14643e+07	12994770	1.92974e+07	9.02003e+06	1.27179e+07
P62960 [203-232]	2682200			771181	766143	1196658		P62908	114379613	6.40499e+07	159973294	131494788	9.96732e+07	148699374
P62960 [203-232]	5004708		258609	870549		2657746		P62960	4.09586e+07	8.85467e+06	3.3728e+07	82839519	2.90624e+07	4.17807e+07
P62960 [203-232]	2468314	250689			239346			P63017	706484136	419544605	697663632	734075430	672831609	628522996
P63017 [300-311]; P17156 [303-314]	38339512	71095403	60303745	86187616	72135621	84891250		P63038	552392550	191840138	610015584	707578725	793375650	762073990
P63017 [459-469]	1757689	322850	6577657			282948		P68040	157286630	103513669	186017530	118532490	116408294	106854469
P63017 [77-88]		618364	1167385	467614	283464	470660		P70295	2.71018e+06	3.86065e+06	3.3553e+06	1.48985e+06	2.03014e+06	1.04514e+06
P63038 [370-389]		288281	331030	685730	838741	832908		P70333	3.73462e+06	1.04957e+06	2.3113e+06	3.34896e+06	5.35048e+06	4.23347e+06
P68040 [45-57]	7332580	15096726	10331710	14870433	13343442	15120517		P70372	6.5791e+07	3.35346e+07	3.0389e+07	27839996	4.26396e+07	5.01788e+07
P70333 [50-68]; O35737 [50-68]		7306958	13784863	5987906	3539228	4315105		P70696	573441	1.17798e+07	1.11727e+06	136971	466698	176456
P70372 [206-217]	679035	392564	960647	508407	821326	543354		P70699	4.22578e+06	2.04238e+06	3.49656e+06	5.14798e+06	6.28469e+06	5.01588e+06
P70696 [60-74]	7071815	975136	477841	344625				P99028	3.88689e+07	7.22575e+07	32052663	7.5825e+07	4.90002e+07	4.25341e+07
P70699 [821-838]		990881	1287100	1554461	1606661	1896092		Q01853	5.64776e+07	8.4503e+07	5.52363e+07	6.20634e+07	4.90482e+07	5.66406e+07
P99028 [46-54]	5264255	5006516	4258088	10113815	8303461	15006936		Q03265	717360588	577663365	687222999	720311433	757036000	769606908
Q03265 [133-149]	3411754	3561814	3315928	3725229	3833933	3743031		Q06185	6.12879e+07	5.77112e+06	3.65272e+07	7.8596e+07	4.73766e+07	5.34192e+07
Q3THK3 [383-402]		333540	372257	232503	401083	353731		Q3THK3	1.38886e+06	2.23317e+06	315113	369213	552074	275670
Q3U1J4 [415-434]	2055472			779408		626968		Q3U1J4	1.23436e+07	1.71393e+06	1.24801e+07	1.02015e+07	1.17817e+07	8.69808e+06
Q505F5 [330-341]	850304	782925	616761	683616	591857	514394		Q3V3R1	6.14689e+07	91952154	9.10656e+07	4.91988e+07	6.69332e+07	6.99577e+07
Q60668 [345-355]	4557339	2134618	3333758	2287301	3251276	3638850		Q505F5	1.42426e+07	2.05321e+07	1.76176e+07	1.74022e+07	1.65388e+07	1.25801e+07
Q62093 [92-102]	738166	502799	1847592	855877	434234	2016465		Q60668	3.1011e+07	1.15972e+07	2.74832e+07	4.07182e+07	4.28057e+07	2.79861e+07
Q62095 [39-45]; Q62167 [38-44]; P16381 [38-44]	1652088	1204533	988920	1031963	1274843	859951		Q60865	4.59184e+07	2.2613e+07	48087270	3.66424e+07	3.87428e+07	4.11103e+07
Q62318 [36-70]	13232434		1474616	1562300	339611	428291		Q60932	315747838	5.91943e+07	282807828	282762964	297941048	246596457
Q64213 [294-306]		657840	1070609	401240		285852		Q62093	13202592	1.02155e+07	8.41015e+06	1.70975e+07	2.4218e+07	1.78989e+07
Q6NZB0 [191-201]	1736802			979142	936728	819242		Q62318	4.54618e+07	62150932	5.3597e+07	4.68977e+07	5.28057e+07	5.72771e+07
Q7TMM9 [1-19]; Q9ERD7 [1-19]; P99024 [1-19]; Q9CWF2 [1-19]		3753557	2768132	3926054	7686937	9603100		Q63918	5.55352e+06	1.43825e+07	5.2306e+06	1.01498e+07	4.80027e+06	4.80834e+06
Q7TMM9 [380-390]; Q9D6F9 [380-390]; Q9ERD7 [380-390]; P99024 [380-390]; P68372 [380-390]; Q9CWF2 [380-390]	2884347	1568284	2832342	1844393	2176581	1757920		Q64213	8.70113e+06	1.01408e+07	1.00709e+07	2.46168e+07	1.92972e+07	1.91168e+07
Q7TPV4 [430-441]		842992	483970	431215	307493	302674		Q64332	1.66534e+06	1.34471e+07	2.91895e+06	3.37048e+06	3.01766e+06	2.10556e+06
Q80X50 [27-37]	1563138	975221	1339054	2742566	2316010	4103206		Q6NZB0	1.3229e+07	1.33039e+06	13442444	2.09311e+07	1.14694e+07	1.50024e+07
Q8BK67 [296-308]	1103660	2930215	1630806	7027923	7543994	5975361		Q6ZQ38	21699502	4.38834e+07	2.45879e+07	1.41964e+07	1.34376e+07	12273405
Q8BP71 [415-445]			1116107	2022744	2085512	2406805		Q6ZWX6	4.03152e+07	57860123	5.02897e+07	4.66567e+07	5.4677e+07	5.9893e+07
Q8BZX4 [111-124]		235292	299356		208158	304336		Q7TMM9	2.98302e+06	4.01264e+06	3.18301e+06	2.60384e+06	771661	3.32481e+06
Q8R081 [176-186]	359557	683399	1400711	482606	496042	501697		Q7TPV4	129378224	157229456	173290353	112450046	140005968	130383249
Q8R326 [483-520]			287115	374382				Q80X50	2.73652e+07	2.71883e+07	2.82363e+07	4.10197e+07	3.93989e+07	2.6153e+07
Q8VI33 [136-147]		225587	138412	539259	598268	866198		Q8BGD9	27882540	22429940	3.66172e+07	5.79973e+07	2.73934e+07	3.05092e+07
Q91WJ8 [61-72]		1000523	2010789	875402	420334	779486		Q8BHC4	1.5568e+07	3.60184e+07	2.22481e+07	1.6207e+07	2.42798e+07	2.19359e+07
Q921F2 [43-52]	2892579	1137106	1774646	1898597	2456215	2226179		Q8BK67	7.06014e+07	8.99152e+07	5.65847e+07	7.12582e+07	6.75849e+07	6.98316e+07
Q921F4 [556-571]		312573	412684		254489	172398		Q8BP71	797958	1.44023e+06	361666	1.40715e+06	674057	1.09773e+06
Q923G2 [96-111]	3636233	994441	785587	1025403	878109	804359		Q8K310	4.39939e+07	4.75066e+07	2.82305e+07	1.93805e+07	3.08961e+07	3.18898e+07
Q925I1 [306-326]		1176320	1159132	1047962	1294134	1014643		Q8R081	1.98329e+07	9.22246e+06	8.13677e+06	14147610	1.90151e+07	1.94544e+07
Q99020 [238-253]	2136232	3142068	3903269	4368444	3436983	5097988		Q8R326	4.89646e+06	2.4612e+06	4.92795e+06	6.03899e+06	8.23071e+06	6.67203e+06
Q99020 [275-285]	764389	9916463	13651637	13133011	12946375	17005308		Q91W50	1.97704e+07	4.0359e+07	1.9762e+07	2.12976e+07	1.97781e+07	18111289
Q99JB2 [335-349]	4725154	911554	920107	1567065	1473550	2029203		Q91WJ8	6.7849e+07	5.84529e+07	3.93272e+07	9.62042e+07	8.30998e+07	6.5753e+07
Q99K48 [437-470]	5824544			3411816	3807584			Q921F2	6.7426e+07	4.93877e+07	5.36493e+07	6.83548e+07	8.67106e+07	5.64009e+07
Q9CX86 [287-305]	20030788	4038595	3916152	3909231	4584940	4136708		Q921F4	5.44392e+06	1.35565e+07	5.24045e+06	1.88642e+06	1.82098e+06	1.80224e+06
Q9CXI5 [43-59]	5662616			2975962				Q923G2	3.44581e+06	4.9449e+06	2.46295e+06	5.11654e+06	6.93085e+06	4.71864e+06
Q9CZW5 [249-261]	1059363	920675	1122171			261638		Q925I1	2.4667e+07	26035348	2.18531e+07	1.8676e+07	1.28286e+07	1.53298e+07
Q9D0I9 [462-472]	1609350	1302880	849039	1091563	1653527	1198159		Q99020	107345942	4.96001e+07	9.35051e+07	102857224	115372563	7.89788e+07
Q9D1D4 [43-71]		183080			209673			Q99JB2	1.86708e+07	8.69726e+06	1.62481e+07	3.51471e+07	2.89153e+07	2.31793e+07
Q9D6U8 [129-140]	3201775	2345351	1617594	1704857	2175485	1885336		Q99JY9	2.31261e+07	4.31271e+07	2.91915e+07	2.33191e+07	2.27829e+07	2.24761e+07
Q9D735 [75-101]			227315	393385	414932	305935		Q99K48	3.09212e+07	2.92378e+07	2.29241e+07	2.50015e+07	33361308	2.88116e+07
Q9D855 [50-59]	6565968	4021025	5843142	8647871	4663209	13978500		Q99MR6	8.90256e+06	9.63513e+06	5.01738e+06	5.61528e+06	7.75419e+06	5.81679e+06
Q9D8E6 [30-45]	15153550	13848875	12803112	6975429	5425919	7900085		Q9CQD1	3.95406e+06	1.06935e+06	4.26377e+06	3.01641e+06	3.60767e+06	3.98394e+06
Q9DBH5 [210-220]	1475845	837490	567035	785378	786117	561674		Q9CVB6	1.01342e+07	6.92547e+06	8.43193e+06	8.9859e+06	5.02731e+06	4.47975e+06
Q9QZD9 [228-261]	19410725	3186054	3079238	2748144	2488929	2702046		Q9CX86	27044275	1.66769e+07	3.52204e+07	3.15349e+07	3.08962e+07	2.53236e+07
Q9R1P4 [194-208]	4207289	779763	654076	1538715	2188381	2955102		Q9CXI5	2.35177e+06	4.15203e+06	5.07306e+06	8.87923e+06	1.26689e+07	1.18008e+07
Q9Z130 [287-301]		1878641	2563385	2108529	2567125	2490610		Q9CZW5	4.15272e+07	4.05768e+07	55011145	3.11118e+07	4.50305e+07	4.10135e+07
Q9Z2Q5 [100-114]	516112	407601	399199	474526	459755	844747		Q9D024	1.48146e+07	4.09576e+07	1.23162e+07	6.43692e+06	3.9758e+06	6.49478e+06
								Q9D0E1	8.50691e+07	133138430	76672273	7.44762e+07	7.88729e+07	6.45739e+07
								Q9D0I9	3.01875e+07	7.37897e+07	5.73434e+07	3.51902e+07	3.44729e+07	48448966
								Q9D1D4	1.42417e+07	1.3824e+06	1.73232e+07	1.13551e+07	1.54711e+07	1.57068e+07
								Q9D6U8	820634	1.69777e+06	1.30479e+06	1.27066e+06	1.79474e+06	1.0517e+06
								Q9D855	2.27822e+07	5.643e+06	14044516	2.91736e+07	22165280	2.10545e+07
								Q9D8E6	178534869	321854454	194310251	198514170	152313886	151141813
								Q9DBH5	15807777	2.19957e+07	1.55138e+07	1.0151e+07	1.83624e+07	1.18126e+07
								Q9DC29	3.4747e+06	3.1161e+06	4.68483e+06	3.46167e+06	5.99126e+06	5.40212e+06
								Q9ERD7	3.63257e+07	2.53442e+07	3.08172e+07	3.5115e+07	4.01458e+07	5.52075e+07
								Q9ESZ8	4.75965e+06	8.11335e+06	1.05228e+07	1.29712e+06	3.82512e+06	2.21369e+06
								Q9JHU4	117089131	203332297	203406504	9.94364e+07	200612714	268052447
								Q9QY76	1.16464e+07	1.08596e+07	1.42975e+07	1.46783e+07	1.40813e+07	1.44126e+07
								Q9QZD9	2.05532e+07	1.39569e+07	2.26142e+07	3.66499e+07	2.27536e+07	2.96983e+07
								Q9R1P4	9.49335e+06	3.11515e+06	4.35322e+06	1.98808e+07	1.02432e+07	1.22973e+07
								Q9WV92	1.16992e+07	2.45566e+07	1.06852e+07	4.202e+06	7.42753e+06	4.90152e+06
								Q9WV96	3.94248e+06	1.46305e+06	2.00181e+06	1.53654e+06	1.38816e+06	2024169
								Q9Z130	1.53866e+07	1.86265e+07	1.12838e+07	1.25108e+07	1.36987e+07	1.38722e+07
								Q9Z1N5	3.02659e+07	3.3923e+07	2.87905e+07	2.42029e+07	2.96622e+07	3.11854e+07
								Q9Z2Q5	5.17645e+06	9.95787e+06	2.17834e+06	4.62707e+06	3.7291e+06	2.85777e+06

### Sheet: Hnrnpa1 peptides
Hnrnpa1 peptides (Uniprot P49312)
Shown are ratios of PR101:GFP control for different peptides
Methyl-Arg peptides				Unmodified peptides
Replicate 1	Replicate 1	Replicate 3		Replicate 1	Replicate 1	Replicate 3
	0.835	0.747		0.908	0.757	0.973
0.738	0.892	0.777		0.909	0.742	0.638
0.901	1.172	0.577		1.121	0.989
0.9	1.24	0.737		0.881	0.97	0.721
0.717	1.483			0.92	1.224	0.806
				0.842	2.237	1.246
				0.978	0.847	0.702
				0.886	0.936	0.984
				0.733		1.124
				0.862	1.214	0.878
				0.853
				0.941	2.199	1.49
				0.787	1.903	1.455
				0.614	1.471	0.53
				1.056	1.35	1.468
				1.012	0.743	0.74
				0.985	1.67	1
				0.845	1.453	1.111
				0.889	0.894	0.929
				0.883	0.986	0.793
				1.98	3.55	3.042
				0.973	1.017	0.912
				1.158	0.392	0.413
				0.922	1.531	1.254
